# Altered oligodendroglia and astroglia in chronic traumatic encephalopathy

**DOI:** 10.1101/2020.05.13.089086

**Authors:** K. Blake Chancellor, Sarah E. Chancellor, Joseph E. Duke-Cohan, Bertrand R. Huber, Thor D. Stein, Victor E. Alvarez, Benjamin W. Okaty, Susan M. Dymecki, Ann C. McKee

## Abstract

Chronic traumatic encephalopathy (CTE) is a progressive tauopathy found in contact sport athletes, military veterans, and others exposed to repetitive head impacts (RHI)^1–6^. White matter atrophy and axonal loss have been reported in CTE but have not been characterized on a molecular or cellular level^2,7,8^. Here, we present RNA sequencing profiles of cell nuclei from postmortem dorsolateral frontal white matter from eight individuals with neuropathologically confirmed CTE and eight age- and sex-matched controls. Analyzing these profiles using unbiased clustering approaches, we identified eighteen transcriptomically distinct cell groups (clusters), reflecting cell types and/or cell states, of which a subset showed differences between CTE and control tissue. Independent in situ methods applied on tissue sections adjacent to that used in the single-nucleus RNA-seq work yielded similar findings. Oligodendrocytes were found to be most severely affected in the CTE white matter samples; they were diminished in number and altered in relative proportions across subtype clusters. Further, the CTE-enriched oligodendrocyte population showed greater abundance of transcripts relevant to iron metabolism and cellular stress response. CTE tissue also demonstrated excessive iron accumulation histologically. Astrocyte alterations were more nuanced; total astrocyte number was indistinguishable between CTE and control samples, but transcripts associated with neuroinflammation were elevated in the CTE astrocyte groups as compared to controls. These results demonstrate specific molecular and cellular differences in CTE oligodendrocytes and astrocytes and may provide a starting point for the development of diagnostics and therapeutic interventions.
