## Supplementary material for "Altered oligodendroglia and astroglia in chronic traumatic encephalopathy": Suppl.Table 1

### Sheet: Sheet1
Supplementary Table 2: snRNA-seq quality control
Subject	Identifier	Number of Cells	Median number of genes per nucleus	Median number of UMIs per nucleus		Condition	Number of Cells	Median number of genes per nucleus	Median number of UMIs per nucleus
Control1	L5024	406	747.5	1135		Control	15797	561	851
Control2	L5205	1485	522	698		CTE	8938	562	863
Control3	L5212	629	513	739		Combined	24735	561	854
Control4	L5618	1426	604	829.5
Control5	L5864	5838	574	891
Control6	L6020	2174	598	956
Control7	L6085	2429	547	884
Control8	L6119	1410	515	768.8
CTE1	K177	2717	561	911
CTE2	K18	614	575	989.5
CTE3	SLI124	951	621	965
CTE4	SLI131	2276	543	770.5
CTE5	SLI135	262	663	1084
CTE6	K487	749	502	810
CTE7	K151	1118	564.5	795
CTE8	K267	251	676	984
