## Supplementary material for "Altered oligodendroglia and astroglia in chronic traumatic encephalopathy": Suppl. Table 5

### Sheet: Summary
Supplementary Table 6: Normalized Nuclei Counts
Tab 1: Primary clustering
Tab 2: Astrocyte subset counts
Tab 3: Excitatory neurons subset counts
Tab 4: Oligodendrocyte subset counts
Tab 5: Oligodendrocyte precursor cells subset counts

### Sheet: Tab 1
Tab 1: Primary clustering
Raw nuclei counts
	OL1	OL2	OL3	OL4	Astrocyte1	OPC1	OL5	Exc_Neuron1	Microglia	OPC2	Astrocyte2	OL6	Astrocyte3	OL7	Int_Neuron	Exc_Neuron2	OL8	Endo		Sum	Sample normalization factor
Control 1	52	16	108	37	16	118	1	2	2	0	0	0	49	0	1	0	0	4		406	0.0695444
Control 2	92	266	936	58	2	29	1	37	48	4	0	0	0	0	10	1	0	1		1485	0.254368
Control 3	221	219	4	83	0	6	1	42	14	4	2	0	0	1	11	17	0	4		629	0.107742
Control 4	219	19	837	193	56	74	2	11	6	2	2	2	0	0	2	0	1	0		1426	0.244262
Control 5	2896	979	502	729	401	206	24	56	5	5	11	4	1	1	10	5	1	2		5838	1
Control 6	381	893	94	126	142	114	3	38	42	156	106	0	1	0	43	33	0	2		2174	0.372388
Control 7	1131	183	441	430	4	92	16	38	25	3	0	2	0	0	21	29	0	14		2429	0.416067
Control 8	97	715	84	26	144	38	1	44	44	42	121	0	2	1	32	15	1	3		1410	0.241521
CTE 1	58	97	98	61	145	121	166	7	43	54	148	43	2	12	8	0	55	0		1118	0.191504
CTE 2	275	869	309	111	109	171	183	113	21	125	20	123	0	184	55	18	29	2		2717	0.465399
CTE 3	52	17	202	39	4	60	53	21	96	6	0	35	0	8	6	7	3	5		614	0.105173
CTE 4	1	2	16	4	64	48	3	60	3	6	32	0	6	0	6	0	0	0		251	0.0429942
CTE 5	44	212	14	24	68	48	89	6	5	106	12	17	0	12	4	1	86	1		749	0.128297
CTE 6	51	96	62	26	58	39	50	59	146	9	8	40	273	5	13	1	11	4		951	0.162898
CTE 7	179	122	685	84	524	164	142	11	96	17	58	99	0	51	8	1	34	1		2276	0.38986
CTE 8	3	3	1	3	0	4	4	66	0	8	6	3	1	0	41	118	1	0		262	0.0448784
Normalized nuclei counts
	OL1	OL2	OL3	OL4	Astrocyte1	OPC1	OL5	Exc_Neuron1	Microglia	OPC2	Astrocyte2	OL6	Astrocyte3	OL7	Int_Neuron	Exc_Neuron2	OL8	Endo
Control 1	747.724	230.069	1552.97	532.034	230.069	1696.76	14.3793	28.7586	28.7586	0	0	0	704.586	0	14.3793	0	0	57.5172
Control 2	361.681	1045.73	3679.71	228.016	7.86263	114.008	3.93131	145.459	188.703	15.7253	0	0	0	0	39.3131	3.93131	0	3.93131
Control 3	2051.19	2032.63	37.1256	770.356	0	55.6884	9.2814	389.819	129.94	37.1256	18.5628	0	0	9.2814	102.095	157.784	0	37.1256
Control 4	896.579	77.7854	3426.65	790.136	229.262	302.954	8.18794	45.0337	24.5638	8.18794	8.18794	8.18794	0	0	8.18794	0	4.09397	0
Control 5	2896	979	502	729	401	206	24	56	5	5	11	4	1	1	10	5	1	2
Control 6	1023.13	2398.04	252.425	338.357	381.323	306.132	8.05612	102.044	112.786	418.918	284.649	0	2.68537	0	115.471	88.6173	0	5.37075
Control 7	2718.31	439.833	1059.93	1033.49	9.61383	221.118	38.4553	91.3314	60.0865	7.21037	0	4.80692	0	0	50.4726	69.7003	0	33.6484
Control 8	401.621	2960.4	347.796	107.651	596.221	157.336	4.14043	182.179	182.179	173.898	500.991	0	8.28085	4.14043	132.494	62.1064	4.14043	12.4213
CTE 1	302.866	506.517	511.739	318.531	757.165	631.841	866.823	36.5528	224.538	281.979	772.83	224.538	10.4436	62.6619	41.7746	0	287.2	0
CTE 2	590.891	1867.21	663.946	238.505	234.208	367.427	393.211	242.802	45.1226	268.587	42.9739	264.289	0	395.36	118.178	38.6765	62.3121	4.29739
CTE 3	494.423	161.638	1920.64	370.818	38.0326	570.489	503.932	199.671	912.782	57.0489	0	332.785	0	76.0651	57.0489	66.557	28.5244	47.5407
CTE 4	23.259	46.5179	372.143	93.0359	1488.57	1116.43	69.7769	1395.54	69.7769	139.554	744.287	0	139.554	0	139.554	0	0	0
CTE 5	342.953	1652.41	109.121	187.065	530.019	374.131	693.701	46.7664	38.972	826.206	93.5327	132.505	0	93.5327	31.1776	7.79439	670.318	7.79439
CTE 6	313.079	589.325	380.606	159.609	356.05	239.413	306.94	362.189	896.265	55.2492	49.1104	245.552	1675.89	30.694	79.8044	6.1388	67.5268	24.5552
CTE 7	459.14	312.933	1757.04	215.462	1344.07	420.664	364.234	28.2153	246.243	43.6054	148.772	253.938	0	130.816	20.5202	2.56503	87.2109	2.56503
CTE 8	66.8473	66.8473	22.2824	66.8473	0	89.1298	89.1298	1470.64	0	178.26	133.695	66.8473	22.2824	0	913.58	2629.33	22.2824	0

### Sheet: Tab 2
Tab 2: Astrocyte subset counts
Raw nuclei counts
	Astrocyte1	Astrocyte2	Astrocyte3		Sum	Sample normalization factor
Control 1	34	1	30		65	0.111684
Control 2	2	0	0		2	0.00343643
Control 3	2	0	0		2	0.00343643
Control 4	58	0	0		58	0.0996564
Control 5	400	10	3		413	0.709622
Control 6	239	9	1		249	0.427835
Control 7	4	0	0		4	0.00687285
Control 8	265	0	2		267	0.458763
CTE 1	211	75	9		295	0.506873
CTE 2	61	60	8		129	0.221649
CTE 3	0	4	0		4	0.00687285
CTE 4	53	36	13		102	0.175258
CTE 5	23	54	3		80	0.137457
CTE 6	19	8	312		339	0.582474
CTE 7	219	340	23		582	1
CTE 8	6	0	1		7	0.0120275
Normalized nuclei counts
	Astrocyte1	Astrocyte2	Astrocyte3
Control 1	304.431	8.95385	268.615
Control 2	582	0	0
Control 3	582	0	0
Control 4	582	0	0
Control 5	563.68	14.092	4.2276
Control 6	558.627	21.0361	2.33735
Control 7	582	0	0
Control 8	577.64	0	4.35955
CTE 1	416.278	147.966	17.7559
CTE 2	275.209	270.698	36.093
CTE 3	0	582	0
CTE 4	302.412	205.412	74.1765
CTE 5	167.325	392.85	21.825
CTE 6	32.6195	13.7345	535.646
CTE 7	219	340	23
CTE 8	498.857	0	83.1429

### Sheet: Tab 3
Tab 3: Excitatory neurons subset counts
Raw nuclei counts
	Exc_Neuron1	Exc_Neuron2		Sum	Sample normalization factor
Control 1	2	0		2	0.0108696
Control 2	35	3		38	0.206522
Control 3	40	19		59	0.320652
Control 4	11	0		11	0.0597826
Control 5	55	6		61	0.331522
Control 6	25	46		71	0.38587
Control 7	34	33		67	0.36413
Control 8	37	22		59	0.320652
CTE 1	6	1		7	0.0380435
CTE 2	110	21		131	0.711957
CTE 3	18	10		28	0.152174
CTE 4	60	0		60	0.326087
CTE 5	6	1		7	0.0380435
CTE 6	55	5		60	0.326087
CTE 7	11	1		12	0.0652174
CTE 8	51	133		184	1
Normalized nuclei counts
	Exc_Neuron1	Exc_Neuron2
Control 1	184	0
Control 2	169.474	14.5263
Control 3	124.746	59.2542
Control 4	184	0
Control 5	165.902	18.0984
Control 6	64.7887	119.211
Control 7	93.3731	90.6269
Control 8	115.39	68.6102
CTE 1	157.714	26.2857
CTE 2	154.504	29.4962
CTE 3	118.286	65.7143
CTE 4	184	0
CTE 5	157.714	26.2857
CTE 6	168.667	15.3333
CTE 7	168.667	15.3333
CTE 8	51	133

### Sheet: Tab 4
Tab 4: Oligodendrocyte subset counts
Raw nuclei counts
	OL1	OL2	OL3	OL4	OL5	OL6	OL7	OL8		Sum	Sample normalization factor
Control 1	57	26	75	6	46	4	0	0		214	0.0416667
Control 2	42	96	867	217	128	3	0	0		1353	0.263435
Control 3	50	177	2	142	151	6	0	1		529	0.102998
Control 4	379	31	620	13	226	2	2	0		1273	0.247858
Control 5	1936	1745	274	371	776	30	2	2		5136	1
Control 6	175	455	62	625	164	16	0	0		1497	0.291472
Control 7	840	327	281	103	639	12	1	0		2203	0.428933
Control 8	113	17	59	702	25	8	0	1		925	0.180101
CTE 1	42	12	73	45	75	281	49	13		590	0.114875
CTE 2	211	260	222	650	122	297	140	181		2083	0.405569
CTE 3	84	19	133	3	59	65	38	8		409	0.079634
CTE 4	3	1	14	0	4	4	0	0		26	0.00506231
CTE 5	24	21	7	95	32	285	22	12		498	0.0969626
CTE 6	52	21	37	55	34	88	50	4		341	0.0663941
CTE 7	275	45	495	68	121	219	122	51		1396	0.271807
CTE 8	1	3	0	2	4	4	4	0		18	0.00350467
Normalized nuclei counts
	OL1	OL2	OL3	OL4	OL5	OL6	OL7	OL8
Control 1	1368	624	1800	144	1104	96	0	0
Control 2	159.432	364.417	3291.14	823.734	485.889	11.388	0	0
Control 3	485.444	1718.47	19.4178	1378.66	1466.04	58.2533	0	9.70888
Control 4	1529.1	125.071	2501.43	52.4493	911.811	8.06913	8.06913	0
Control 5	1936	1745	274	371	776	30	2	2
Control 6	600.401	1561.04	212.713	2144.29	562.661	54.8938	0	0
Control 7	1958.35	762.357	655.114	240.131	1489.74	27.9764	2.33137	0
Control 8	627.425	94.3914	327.594	3897.81	138.811	44.4195	0	5.55243
CTE 1	365.614	104.461	635.471	391.729	652.881	2446.13	426.549	113.166
CTE 2	520.257	641.075	547.38	1602.69	300.812	732.305	345.194	446.287
CTE 3	1054.83	238.592	1670.14	37.6724	740.89	816.235	477.183	100.46
CTE 4	592.615	197.538	2765.54	0	790.154	790.154	0	0
CTE 5	247.518	216.578	72.1928	979.759	330.024	2939.28	226.892	123.759
CTE 6	783.202	316.293	557.279	828.387	512.094	1325.42	753.079	60.2463
CTE 7	1011.75	165.559	1821.15	250.178	445.169	805.719	448.848	187.633
CTE 8	285.333	856	0	570.667	1141.33	1141.33	1141.33	0

### Sheet: Tab 5
Tab 5: Oligodendrocyte precursor cells subset counts
Raw nuclei counts
	OPC1	OPC2		Sum	Sample normalization factor
Control 1	114	4		118	0.398649
Control 2	32	1		33	0.111486
Control 3	8	2		10	0.0337838
Control 4	74	2		76	0.256757
Control 5	201	10		211	0.712838
Control 6	129	141		270	0.912162
Control 7	94	1		95	0.320946
Control 8	61	19		80	0.27027
CTE 1	94	81		175	0.591216
CTE 2	154	142		296	1
CTE 3	59	7		66	0.222973
CTE 4	37	17		54	0.182432
CTE 5	29	125		154	0.52027
CTE 6	39	9		48	0.162162
CTE 7	156	25		181	0.611486
CTE 8	4	8		12	0.0405405
Normalized nuclei counts
	OPC1	OPC2
Control 1	285.966	10.0339
Control 2	287.03	8.9697
Control 3	236.8	59.2
Control 4	288.211	7.78947
Control 5	281.972	14.0284
Control 6	141.422	154.578
Control 7	292.884	3.11579
Control 8	225.7	70.3
CTE 1	158.994	137.006
CTE 2	154	142
CTE 3	264.606	31.3939
CTE 4	202.815	93.1852
CTE 5	55.7403	240.26
CTE 6	240.5	55.5
CTE 7	255.116	40.884
CTE 8	98.6667	197.333
