## Supplementary material for "Altered oligodendroglia and astroglia in chronic traumatic encephalopathy": Suppl. Table 8

### Sheet: Summary
Tabs	Description; Method; Tissue Section
OLIG2 Cell Count IHC	Olig2+ cells per mm2; immunohistochemistry; entire white matter section
OLIG2 Nuclei Count ISH	Olig2+ nuclei per mm2; RNA in situ hybridization; sulcus adjacent 1mm2 region of interest
PDGFRa Cell Count IHC	PDGFRa+ cells per mm2; immunohistochemistry; entire white matter section
Prussian Blue Inclusion Count	Number of white matter inclusions per mm2; Prussian Blue histologcal staining; sulcus adjacent 1mm2 region of interest
CD44 Percent Positive Area IF	CD44 positive area (µm2) per mm2; immunofluorescence; sulcus adjacent 1mm2 region of interest
BCL6 Average Intensity ISH	BCL6 average probe intensity per positive cell, per mm2; RNA in situ hybridization; sulcus adjacent 1mm2 region of interest
GFAP Percent Positive Area IF	GFAP positive area (µm2) per mm2; immunofluorescence; sulcus adjacent 1mm2 region of interest
GFAP Nuclei Count ISH	GFAP+ nuclei per mm2; RNA in situ hybridization; sulcus adjacent 1mm2 region of interest

### Sheet: OLIG2 Cell Count IHC
Olig2+ Cells per mm2
Control	CTE
839.192	1417.19
1073.06	1125.22
1151.28	1016.83
1081.67	962.864
1259.95	1269.47
1375.35	233.215
1687.2	766.356
1757.59	1027.62

### Sheet: OLIG2 Nuclei Count ISH
Olig2+ Nuclei per mm2
Control	CTE
2365	2343
1807	1636
3171	1973
2659	795
1980	1473
1812	1603
1754	1315
1255	1017

### Sheet: PDGFRa Cell Count IHC
PDGFRa+ Cells per mm2
Control	CTE
13.4151	46.7081
33.3242	34.611
85.3221	102.767
33.4396	18.8852
37.8481	34.175
20.6238	34.012
15.8536	42.613
2.32	7.37607

### Sheet: Prussian Blue Inclusion Count 
Number of White Matter Inclusions per mm2
Control	CTE
0	0
0	25
1	0
2	3
3	8
1	12
0	5
0	0

### Sheet: CD44 Percent Positive Area IF
CD44 Positive Area (µm2) per mm2
Control	CTE
3.10624	17.5447
0.005378	4.55802
12.9849	5.742
3.16174	18.4128
5.16327	22.6397
0.460816	0.009445
0.171108	41.5635
7.10052	9.55935

### Sheet: BCL6 Average Intensity ISH
BCL6 Average Probe Intensity per positive cell, per mm2
Control	CTE
5.05118	36.3558
0.96735	7.1588
7.64795	1.81846
2.73744	2.10321
7.03824	10.9692
8.0057	18.5946
3.23885	1.0704
2.20139	14.722

### Sheet: GFAP Percent Positive Area IF
GFAP Positive Area (µm2) per mm2
Control	CTE
3.41549	0.494266
3.58374	13.04
5.88673	21.3382
6.58037	10.1309
26.6062	2.93471
3.9419	1.2603
1.80681	14.466
13.2718	3.59711

### Sheet: GFAP Nuclei Count ISH
GFAP+ Nuclei per mm2
Control	CTE
2071	72
1668	1948
656	1794
436	982
1576	1539
1461	1880
1827	1808
1496	115
